# Flor yeasts rewire the central carbon metabolism during wine alcoholic fermentation

**DOI:** 10.1101/2021.02.27.433177

**Authors:** Emilien Peltier, Charlotte Vion, Omar Abou Saada, Anne Friedrich, Joseph Schacherer, Philippe Marullo

## Abstract

The identification of natural allelic variations controlling quantitative traits could contribute to decipher metabolic adaptation mechanisms within different populations of the same species. Such variations could result from man-mediated selection pressures and participate to the domestication. In this study, the genetic causes of the phenotypic variability of the central carbon metabolism *Saccharomyces cerevisiae* were investigated in the context of the enological fermentation. Carbon dioxide and glycerol production as well as malic acid consumption modulate the fermentation yield revealing a high level of genetic complexity. Their genetic determinism was found out by a multi environment QTL mapping approach allowing the identification of 14 quantitative trait loci from which 8 of them were validated down to the gene level by genetic engineering. Most of the validated genes had allelic variations involving flor yeast specific alleles. Those alleles were brought in the offspring by one parental strain that is closely related to the flor yeast genetic group while the second parental strain is part of the wine group. The causative genes identified are functionally linked to quantitative proteomic variations that would explain divergent metabolic features of wine and flor yeasts involving the tricarboxylic acid cycle (TCA), the glyoxylate shunt and the homeostasis of proton and redox cofactors. Overall, this work led to the identification of genetic factors that are hallmarks of adaptive divergence between flor yeast and wine yeast in the wine biotope. These alleles can also be used in the context of yeast selection to improve oenological traits linked to fermentation yield.
