## Supplementary material for "Flor yeasts rewire the central carbon metabolism during wine alcoholic fermentation": S4 table

### Sheet: 5ml_Summary_QTL_Table
Chromosome	Position	LOD.score	Phenotype	Threshold	Pos	NumQTL	SB.allele.average.effect	QTL.Variance.explained....	SB allele average effect	QTL Variance explained (%)	Name
7	174.125	3.5096	CO2max	3.12192	522374	7	-0.31	3.74425	-0.31	3.74425	VII_522
7	160.815	3.91852	CO2max	3.12192	482446	1	-0.24	2.27128	-0.24	2.27128	VII_482
7	204.573	4.04504	CO2max	3.12192	613719	2	-0.34	4.78374	-0.34	4.78374	VII_614
1	24.7757	3.67423	Glycerol	3.1467	74327	3	-0.37	4.23699	-0.37	4.23699	I_74
7	135.573	10.5222	Glycerol	3.1467	406719	4	0.64	12.8922	0.64	12.8922	VII_407
2	50.8183	5.10888	Malic_pct	3.13269	152455	5	5.55	6.58853	5.55	6.58853	II_152
2	151.113	5.89784	Malic_pct	3.13269	453338	6	6.28	7.98759	6.28	7.98759	II_453
2	219.113	3.70253	Malic_pct	3.13269	657338	7	4.7	4.24737	4.7	4.24737	II_657
4	118.811	4.07411	Malic_pct	3.13269	356433	8	-7.12	10.2391	-7.12	10.2391	IV_356
7	160.689	5.98745	Malic_pct	3.13269	482067	9	-7.16	9.50575	-7.16	9.50575	VII_482
7	283.707	3.17415	Malic_pct	3.13269	851121	10	5.12	5.0541	5.12	5.0541	VII_851
8	162.925	4.87104	Malic_pct	3.13269	488775	11	4.87	5.21823	4.87	5.21823	VIII_489
11	134.311	3.28935	Malic_pct	3.13269	402932	12	-4.04	3.13089	-4.04	3.13089	XI_403
12	19.5723	4.16512	Malic_pct	3.13269	58717	13	4.45	4.03458	4.45	4.03458	XII_59
