## Supplementary material for "Flor yeasts rewire the central carbon metabolism during wine alcoholic fermentation": S6 table

### Sheet: S8 table
Strain	StandardizedName	Source	Ecological.origins	Genetic group
RM11-1a	AAA	Peter et al. 2018	Wine	Wine
CBS2806a	AAE	Peter et al. 2018	Wine	Flor
CBS2966a	AAI	Peter et al. 2018	Distillery	Wine
CBS4093a	AAK	Peter et al. 2018	Wine	Flor
YJM434_1b	ABE	Peter et al. 2018	Human, clinical	Wine
CECT10109_1b	ABP	Peter et al. 2018	Fruit	Wine
DBVPG1788_1b	ABQ	Peter et al. 2018	Soil	Wine
DBVPG1794_1b	ABR	Peter et al. 2018	Soil	Wine
DBVPG3591_1b	ABS	Peter et al. 2018	Nature	Wine
DBVPG4651_1b	ABT	Peter et al. 2018	Nature	Wine
CLIB294_1b	ACF	Peter et al. 2018	Distillery	Wine
CLIB154_1b	ACP	Peter et al. 2018	Wine	Wine
DBVPG1339_1b	ACR	Peter et al. 2018	Wine	Wine
UC8_1b	ACT	Peter et al. 2018	Wine	Wine
WE372_1b	ACV	Peter et al. 2018	Wine	Wine
Y9J_1b	ADB	Peter et al. 2018	Wine	Wine
UC1_1b	ADC	Peter et al. 2018	Wine	Wine
IL_01_b	ADD	Peter et al. 2018	Soil	Wine
YJM981_b	ADI	Peter et al. 2018	Human, clinical	Wine
M22_1b	ADR	Peter et al. 2018	Wine	Wine
T73_1b	ADS	Peter et al. 2018	Wine	Wine
CBS4079	AEK	Peter et al. 2018	Wine	Flor
CBS4054	AES	Peter et al. 2018	Wine	Flor
CBS6007	AET	Peter et al. 2018	Wine	Flor
CBS2183	AFI	Peter et al. 2018	Wine	Flor
CBS2814	AFV	Peter et al. 2018	Wine	Flor
CBS3012	AGA	Peter et al. 2018	Wine	Wine
CBS1479	AGF	Peter et al. 2018	Wine	Wine
CBS1582	AGH	Peter et al. 2018	Wine	Wine
CBS1590	AGI	Peter et al. 2018	Wine	Wine
CBS4458	AGL	Peter et al. 2018	Wine	Wine
CBS3013	AGS	Peter et al. 2018	Wine	Wine
CBS6223	AGV	Peter et al. 2018	Wine	Wine
CBS1192	AHD	Peter et al. 2018	Wine	Wine
CBS1194	AHE	Peter et al. 2018	Wine	Wine
CBS1586	AHG	Peter et al. 2018	Fruit	Wine
CBS6914	AHI	Peter et al. 2018	Wine	Wine
CBS2247	AHK	Peter et al. 2018	Wine	Flor
CBS5635	AHN	Peter et al. 2018	Wine	Wine
CBS5835	AHP	Peter et al. 2018	Wine	Flor
CBS1227	AHR	Peter et al. 2018	Human, clinical	Wine
CBS1460	AHT	Peter et al. 2018	Fermentation	Wine
CBS2180	AIA	Peter et al. 2018	Wine	Flor
CBS2805	AIB	Peter et al. 2018	Wine	Flor
CBS2807	AIC	Peter et al. 2018	Wine	Flor
CBS457	AIF	Peter et al. 2018	Wine	Wine
C6.1	AII	Peter et al. 2018	Palm wine	Wine
C15.1	AIK	Peter et al. 2018	Nature	Wine
C10.4	AIL	Peter et al. 2018	Nature	Wine
E4	AIM	Peter et al. 2018	Wine	Wine
MC5	AIN	Peter et al. 2018	Wine	Wine
MC6	AIP	Peter et al. 2018	Wine	Flor
MC7	AIQ	Peter et al. 2018	Fermentation	Wine
MC8	AIR	Peter et al. 2018	Wine	Wine
MC10	AIT	Peter et al. 2018	Wine	Wine
CLQCA_02-003	AKP	Peter et al. 2018	Industrial	Wine
CLQCA_10-027	AKV	Peter et al. 2018	Nature	Wine
CLQCA_17-060	ALE	Peter et al. 2018	Insect	Wine
21-4-99	ALL	Peter et al. 2018	Water	Wine
21-4-101	ALM	Peter et al. 2018	Water	Wine
21-4-111	ALQ	Peter et al. 2018	Tree	Wine
21-4-116	ALS	Peter et al. 2018	Flower	Wine
21-4-122	ALT	Peter et al. 2018	Flower	Wine
21-4-125	AMA	Peter et al. 2018	Fruit	Wine
SJ5L16	AMR	Peter et al. 2018	Soil	Wine
SJ5L17	AMS	Peter et al. 2018	Probiotic	Wine
SJ5L18	AMT	Peter et al. 2018	Probiotic	Wine
L-1191	ANQ	Peter et al. 2018	Wine	Wine
CBS423	APS	Peter et al. 2018	Wine	Wine
CBS459	APT	Peter et al. 2018	Wine	Wine
CBS1250	APV	Peter et al. 2018	Wine	Wine
CBS5112	AQB	Peter et al. 2018	Wine	Wine
CBS5155	AQC	Peter et al. 2018	Wine	Flor
CBS6006	AQE	Peter et al. 2018	Wine	Flor
CBS462	AQP	Peter et al. 2018	Wine	Flor
CBS1175	AQQ	Peter et al. 2018	Wine	Wine
CBS1190	AQR	Peter et al. 2018	Wine	Wine
CBS1257	ARC	Peter et al. 2018	Wine	Wine
CBS1602	ARK	Peter et al. 2018	Fruit	Wine
CBS2087	ARL	Peter et al. 2018	Flower	Wine
CBS2271	ARQ	Peter et al. 2018	Wine	Wine
CBS2808	ART	Peter et al. 2018	Wine	Flor
CBS2965	ARV	Peter et al. 2018	Distillery	Wine
CBS4092	ASA	Peter et al. 2018	Wine	Flor
CBS4507	ASD	Peter et al. 2018	Beer	Wine
CBS4667	ASE	Peter et al. 2018	Wine	Wine
CBS1489	ASG	Peter et al. 2018	Human, clinical	Wine
M1	ASR	Peter et al. 2018	Wine	Wine
M5	ASS	Peter et al. 2018	Wine	Wine
PR	ATA	Peter et al. 2018	Wine	Wine
UC4	ATH	Peter et al. 2018	Wine	Wine
UC10	ATM	Peter et al. 2018	Wine	Wine
Y4	ATN	Peter et al. 2018	Fruit	Wine
CECT1478	AVH	Peter et al. 2018	Wine	Wine
L-1194	AVK	Peter et al. 2018	Wine	Wine
PB56	BAR	Peter et al. 2018	Tree	Wine
PB67	BAS	Peter et al. 2018	Soil	Wine
PB94	BAT	Peter et al. 2018	Soil	Wine
PB137	BAV	Peter et al. 2018	Wine	Wine
PB197	BBA	Peter et al. 2018	Soil	Wine
PB200	BBB	Peter et al. 2018	Soil	Wine
CCY_21-4-119	BBH	Peter et al. 2018	Flower	Wine
CCY_21-4-120	BBI	Peter et al. 2018	Flower	Wine
CCY_21-4-121	BBK	Peter et al. 2018	Flower	Wine
2282	BBV	Peter et al. 2018	Wine	Wine
2644	BCA	Peter et al. 2018	Human, clinical	Wine
EXF-3387	BEP	Peter et al. 2018	Unknown	Wine
EXF-4126	BEQ	Peter et al. 2018	Wine	Wine
EXF-5042	BER	Peter et al. 2018	Wine	Wine
EXF-5046	BES	Peter et al. 2018	Wine	Wine
EXF-5247	BET	Peter et al. 2018	Water	Wine
EXF-5248	BEV	Peter et al. 2018	Water	Wine
EXF-5287	BFB	Peter et al. 2018	Nature	Wine
EXF-5295	BFC	Peter et al. 2018	Fermentation	Wine
EXF-5297	BFD	Peter et al. 2018	Fruit	Wine
EXF-6761	BFK	Peter et al. 2018	Tree	Wine
CLIB484	BFQ	Peter et al. 2018	Cider	Wine
CLIB485	BFR	Peter et al. 2018	Cider	Wine
CLIB889	BHB	Peter et al. 2018	Bakery	Wine
CLIB1040	BHC	Peter et al. 2018	Cider	Wine
CLIB1062	BHF	Peter et al. 2018	Cider	Wine
CLIB1410	BHN	Peter et al. 2018	Fermentation	Wine
DBVPG1014	BHV	Peter et al. 2018	Wine	Wine
DBVPG1029	BIA	Peter et al. 2018	Wine	Wine
DBVPG1041	BIB	Peter et al. 2018	Wine	Wine
DBVPG1056	BIC	Peter et al. 2018	Wine	Wine
DBVPG1058	BID	Peter et al. 2018	Bakery	Wine
DBVPG1076	BIF	Peter et al. 2018	Wine	Wine
DBVPG1080	BIG	Peter et al. 2018	Wine	Wine
DBVPG1105	BIH	Peter et al. 2018	Wine	Wine
DBVPG1106	BII	Peter et al. 2018	Wine	Wine
DBVPG1107	BIK	Peter et al. 2018	Wine	Wine
DBVPG1108	BIL	Peter et al. 2018	Wine	Wine
DBVPG1122	BIM	Peter et al. 2018	Wine	Wine
DBVPG1123	BIN	Peter et al. 2018	Wine	Wine
DBVPG1125	BIP	Peter et al. 2018	Wine	Wine
DBVPG1126	BIQ	Peter et al. 2018	Wine	Wine
DBVPG1127	BIR	Peter et al. 2018	Wine	Wine
DBVPG1129	BIS	Peter et al. 2018	Wine	Wine
DBVPG1145	BIT	Peter et al. 2018	Wine	Wine
DBVPG1163	BKA	Peter et al. 2018	Fruit	Wine
DBVPG1339	BKC	Peter et al. 2018	Wine	Wine
DBVPG1374	BKD	Peter et al. 2018	Soil	Wine
DBVPG1380	BKE	Peter et al. 2018	Wine	Wine
DBVPG1473	BKF	Peter et al. 2018	Wine	Wine
DBVPG1490	BKG	Peter et al. 2018	Wine	Wine
DBVPG1523	BKH	Peter et al. 2018	Wine	Wine
DBVPG1554	BKI	Peter et al. 2018	Wine	Wine
DBVPG1555	BKK	Peter et al. 2018	Unknown	Wine
DBVPG1564	BKL	Peter et al. 2018	Wine	Wine
DBVPG1577	BKM	Peter et al. 2018	Wine	Wine
DBVPG1580	BKN	Peter et al. 2018	Wine	Wine
DBVPG1581	BKP	Peter et al. 2018	Wine	Wine
DBVPG1584	BKQ	Peter et al. 2018	Unknown	Wine
DBVPG1594	BKR	Peter et al. 2018	Wine	Wine
DBVPG1595	BKS	Peter et al. 2018	Wine	Wine
DBVPG1596	BKT	Peter et al. 2018	Wine	Wine
DBVPG1599	BLA	Peter et al. 2018	Wine	Wine
DBVPG1601	BLB	Peter et al. 2018	Wine	Wine
DBVPG1606	BLC	Peter et al. 2018	Wine	Wine
DBVPG1608	BLD	Peter et al. 2018	Wine	Wine
DBVPG1611	BLE	Peter et al. 2018	Wine	Wine
DBVPG1615	BLF	Peter et al. 2018	Wine	Wine
DBVPG1625	BLG	Peter et al. 2018	Wine	Wine
DBVPG1626	BLH	Peter et al. 2018	Wine	Wine
DBVPG1629	BLI	Peter et al. 2018	Wine	Wine
DBVPG1631	BLK	Peter et al. 2018	Wine	Wine
DBVPG1632	BLL	Peter et al. 2018	Wine	Wine
DBVPG1656	BLM	Peter et al. 2018	Wine	Wine
DBVPG1659	BLN	Peter et al. 2018	Wine	Wine
DBVPG1661	BLP	Peter et al. 2018	Wine	Wine
DBVPG1669	BLQ	Peter et al. 2018	Wine	Wine
DBVPG1973	BLR	Peter et al. 2018	Wine	Wine
DBVPG1975	BLS	Peter et al. 2018	Wine	Wine
DBVPG1984	BLT	Peter et al. 2018	Wine	Wine
DBVPG3022	BLV	Peter et al. 2018	Wine	Wine
YJM984	BMH	Peter et al. 2018	Human, clinical	Wine
YJM989	BMI	Peter et al. 2018	Human, clinical	Wine
YJM990	BMK	Peter et al. 2018	Human, clinical	Wine
2698	BMN	Peter et al. 2018	Human, clinical	Wine
DBVPG1057	BNE	Peter et al. 2018	Wine	Wine
DBVPG1078	BNF	Peter et al. 2018	Wine	Wine
DBVPG1085	BNG	Peter et al. 2018	Wine	Wine
DBVPG1685	BNH	Peter et al. 2018	Wine	Wine
DBVPG1699	BNI	Peter et al. 2018	Wine	Wine
DBVPG1701	BNK	Peter et al. 2018	Wine	Wine
DBVPG1708	BNL	Peter et al. 2018	Soil	Wine
DBVPG1711	BNM	Peter et al. 2018	Wine	Wine
DBVPG1712	BNN	Peter et al. 2018	Wine	Wine
DBVPG1714	BNP	Peter et al. 2018	Wine	Wine
DBVPG1719	BNQ	Peter et al. 2018	Wine	Wine
DBVPG1725	BNR	Peter et al. 2018	Wine	Wine
DBVPG1772	BNT	Peter et al. 2018	Soil	Wine
DBVPG1790	BNV	Peter et al. 2018	Soil	Wine
DBVPG1795	BPB	Peter et al. 2018	Wine	Wine
DBVPG1798	BPC	Peter et al. 2018	Wine	Wine
DBVPG1832	BPF	Peter et al. 2018	Fruit	Wine
DBVPG1841	BPG	Peter et al. 2018	Unknown	Wine
DBVPG1843	BPH	Peter et al. 2018	Unknown	Wine
DBVPG1861	BPK	Peter et al. 2018	Water	Wine
DBVPG1878	BPL	Peter et al. 2018	Wine	Flor
DBVPG1880	BPM	Peter et al. 2018	Wine	Wine
DBVPG1898	BPP	Peter et al. 2018	Wine	Wine
DBVPG1918	BPQ	Peter et al. 2018	Wine	Wine
DBVPG1919	BPR	Peter et al. 2018	Nature	Flor
DBVPG1960	BPT	Peter et al. 2018	Wine	Wine
DBVPG1976	BPV	Peter et al. 2018	Wine	Wine
DBVPG1994	BQA	Peter et al. 2018	Wine	Wine
DBVPG2049	BQB	Peter et al. 2018	Wine	Wine
DBVPG2088	BQC	Peter et al. 2018	Distillery	Wine
DBVPG2166	BQE	Peter et al. 2018	Wine	Wine
DBVPG3098	BQG	Peter et al. 2018	Wine	Wine
DBVPG3100	BQH	Peter et al. 2018	Wine	Wine
DBVPG3924	BQI	Peter et al. 2018	Wine	Wine
DBVPG4162	BQM	Peter et al. 2018	Wine	Wine
DBVPG4186	BQN	Peter et al. 2018	Wine	Wine
DBVPG4297	BQP	Peter et al. 2018	Wine	Wine
DBVPG4317	BQQ	Peter et al. 2018	Wine	Wine
DBVPG4381	BQR	Peter et al. 2018	Water	Wine
DBVPG4410	BQS	Peter et al. 2018	Wine	Wine
DBVPG4460	BQT	Peter et al. 2018	Wine	Wine
DBVPG4651	BRA	Peter et al. 2018	Nature	Wine
DBVPG4686	BRB	Peter et al. 2018	Wine	Wine
DBVPG4695	BRC	Peter et al. 2018	Wine	Wine
DBVPG4902	BRD	Peter et al. 2018	Unknown	Wine
DBVPG4905	BRE	Peter et al. 2018	Wine	Wine
DBVPG5760	BRF	Peter et al. 2018	Wine	Wine
DBVPG6223	BRH	Peter et al. 2018	Wine	Wine
DBVPG6876	BSA	Peter et al. 2018	Wine	Wine
DBVPG6877	BSB	Peter et al. 2018	Wine	Wine
DBVPG6878	BSC	Peter et al. 2018	Wine	Wine
DBVPG6879	BSD	Peter et al. 2018	Wine	Wine
DBVPG6880	BSE	Peter et al. 2018	Wine	Wine
DBVPG6295	BSG	Peter et al. 2018	Wine	Wine
M57	BSL	Peter et al. 2018	Wine	Wine
SGU89	BSM	Peter et al. 2018	Wine	Wine
SG60	BSN	Peter et al. 2018	Wine	Wine
L-1183	BSP	Peter et al. 2018	Wine	Wine
L-958	BSR	Peter et al. 2018	Wine	Wine
L-960	BSS	Peter et al. 2018	Wine	Wine
L-962	BST	Peter et al. 2018	Wine	Wine
ZP_577	BTH	Peter et al. 2018	Tree	Wine
L-304	BTL	Peter et al. 2018	Wine	Wine
L-475	BTN	Peter et al. 2018	Wine	Wine
L-1198	BTP	Peter et al. 2018	Wine	Wine
L-1201	BTR	Peter et al. 2018	Wine	Wine
4LBI-3	BVK	Peter et al. 2018	Wine	Wine
SA6-31	BVM	Peter et al. 2018	Wine	Wine
B-24	BVT	Peter et al. 2018	Wine	Flor
8-15	BVV	Peter et al. 2018	Wine	Flor
5-18	CAA	Peter et al. 2018	Wine	Flor
11-8	CAB	Peter et al. 2018	Wine	Flor
A-12	CAC	Peter et al. 2018	Wine	Flor
11-18	CAD	Peter et al. 2018	Wine	Flor
B-4	CAE	Peter et al. 2018	Wine	Wine
C-3	CAF	Peter et al. 2018	Wine	Wine
D-1	CAH	Peter et al. 2018	Wine	Wine
D-4	CAI	Peter et al. 2018	Wine	Wine
A-16	CAK	Peter et al. 2018	Wine	Wine
A-19	CAL	Peter et al. 2018	Wine	Wine
9-7	CAM	Peter et al. 2018	Wine	Flor
8-3	CAN	Peter et al. 2018	Wine	Flor
11-2	CAP	Peter et al. 2018	Wine	Flor
5-2	CAQ	Peter et al. 2018	Wine	Flor
A-9	CAR	Peter et al. 2018	Wine	Flor
B-17	CAS	Peter et al. 2018	Wine	Flor
C-12	CAT	Peter et al. 2018	Wine	Flor
B-13	CAV	Peter et al. 2018	Wine	Flor
A-14	CBA	Peter et al. 2018	Wine	Wine
1-9	CBB	Peter et al. 2018	Wine	Flor
D-18	CBC	Peter et al. 2018	Wine	Flor
B-11	CBD	Peter et al. 2018	Wine	Flor
D-21	CBE	Peter et al. 2018	Wine	Flor
DBVPG1978	CBG	Peter et al. 2018	Wine	Wine
DBVPG3051	CBH	Peter et al. 2018	Wine	Wine
DBVPG4036	CBI	Peter et al. 2018	Wine	Wine
N493-2C	CCM	Peter et al. 2018	Tree	Wine
CECT10351-1B	CDS	Peter et al. 2018	Fruit	Wine
DBVPG1616-1D	CDV	Peter et al. 2018	Soil	Wine
DBVPG1617-5A	CEA	Peter et al. 2018	Soil	Wine
DBVPG1619-4B	CEB	Peter et al. 2018	Soil	Wine
DBVPG1620-1A	CEC	Peter et al. 2018	Soil	Wine
DBVPG1621-5A	CED	Peter et al. 2018	Soil	Wine
DBVPG1622-8B	CEE	Peter et al. 2018	Soil	Wine
DBVPG1623-2A	CEF	Peter et al. 2018	Soil	Wine
ho_SB	CFB	Peter et al. 2018	Wine	Wine
4.9_WLP099	CFE	Peter et al. 2018	Beer	Wine
UCD_40-235	CFQ	Peter et al. 2018	Wine	Wine
UCD_40-248	CFR	Peter et al. 2018	Wine	Wine
UCD_40-255	CFS	Peter et al. 2018	Wine	Wine
UCD_40-49	CFV	Peter et al. 2018	Fruit	Wine
Ca6	CGS	Peter et al. 2018	Wine	Wine
Lib39	CGT	Peter et al. 2018	Wine	Wine
Lib51	CGV	Peter et al. 2018	Wine	Wine
Lib52	CHA	Peter et al. 2018	Wine	Wine
Lib54	CHB	Peter et al. 2018	Wine	Wine
Lib61	CHC	Peter et al. 2018	Wine	Wine
Lib70	CHD	Peter et al. 2018	Wine	Wine
Lib71	CHE	Peter et al. 2018	Wine	Wine
Lib73	CHF	Peter et al. 2018	Wine	Wine
SRC_147	CIA	Peter et al. 2018	Industrial	Wine
SRC_213	CIB	Peter et al. 2018	Industrial	Wine
malade_Hc6553	CIM	Peter et al. 2018	Human, clinical	Wine
malade_Pac6436	CIN	Peter et al. 2018	Human, clinical	Wine
malade_6442	CIP	Peter et al. 2018	Human, clinical	Wine
malade_6452	CIQ	Peter et al. 2018	Human, clinical	Wine
malade_6441	CIR	Peter et al. 2018	Human, clinical	Wine
malade_Elbaz_6766	CIS	Peter et al. 2018	Human, clinical	Wine
malade_459_Labaume	CIT	Peter et al. 2018	Human, clinical	Wine
malade_1124/150017	CIV	Peter et al. 2018	Human, clinical	Wine
malade_98_1655/125391	CKB	Peter et al. 2018	Human, clinical	Wine
malade_139287/11_2_1	CKC	Peter et al. 2018	Human, clinical	Wine
malade_97_138633/11-2-5	CKD	Peter et al. 2018	Human, clinical	Wine
malade_141076/11210	CKE	Peter et al. 2018	Human, clinical	Wine
malade_150865/1122	CKF	Peter et al. 2018	Human, clinical	Wine
UL_G84F88I90	CKG	Peter et al. 2018	Fruit	Wine
ultra_lev._1127	CKH	Peter et al. 2018	Industrial	Wine
perentol	CKI	Peter et al. 2018	Human, clinical	Wine
malade_98_3161	CKL	Peter et al. 2018	Human, clinical	Wine
malade_98_2574	CKM	Peter et al. 2018	Human, clinical	Wine
malade_Broussais	CKP	Peter et al. 2018	Human, clinical	Wine
malade_M2402A_Necker_	CKQ	Peter et al. 2018	Human, clinical	Wine
malade_Fauot	CKT	Peter et al. 2018	Human, clinical	Wine
NCYC_2743	CLH	Peter et al. 2018	Wine	Wine
1216	CPE	Peter et al. 2018	Unknown	Wine
1235	CPF	Peter et al. 2018	Unknown	Wine
L-982	CQT	Peter et al. 2018	Wine	Wine
CD7-9Sv2	CQV	Peter et al. 2018	Wine	Wine
RB3-7Sc2	CRA	Peter et al. 2018	Wine	Wine
SC2-37	CRB	Peter et al. 2018	Wine	Wine
Ba-215	CRC	Peter et al. 2018	Wine	Wine
FIMA_3	CRD	Peter et al. 2018	Wine	Wine
L-846	CRG	Peter et al. 2018	Wine	Wine
L-319	CRH	Peter et al. 2018	Wine	Wine
AGME_5I	CRI	Peter et al. 2018	Wine	Wine
E1-6	CRK	Peter et al. 2018	Wine	Wine
C-6	CRL	Peter et al. 2018	Wine	Wine
L1528	SACE_GAP	Peter et al. 2018	Wine	Wine
YJM189	SACE_YAA	Peter et al. 2018	Distillery	Wine
YJM244	SACE_YAD	Peter et al. 2018	Human, clinical	Wine
YJM270	SACE_YAF	Peter et al. 2018	Wine	Flor
YJM453	SACE_YAM	Peter et al. 2018	Human, clinical	Wine
YJM969	SACE_YAY	Peter et al. 2018	Human, clinical	Wine
YJM972	SACE_YAZ	Peter et al. 2018	Human, clinical	Wine
YJM975	SACE_YBA	Peter et al. 2018	Human, clinical	Wine
YJM978	SACE_YBB	Peter et al. 2018	Human, clinical	Wine
YJM987	SACE_YBE	Peter et al. 2018	Human, clinical	Wine
YJM980	SACE_YBF	Peter et al. 2018	Human, clinical	Wine
YJM993	SACE_YBG	Peter et al. 2018	Human, clinical	Wine
YJM996	SACE_YBH	Peter et al. 2018	Human, clinical	Wine
YJM1242	SACE_YBN	Peter et al. 2018	Fruit	Wine
YJM1244	SACE_YBO	Peter et al. 2018	Fruit	Wine
YJM1332	SACE_YBX	Peter et al. 2018	Wine	Wine
YJM1336	SACE_YBY	Peter et al. 2018	Wine	Wine
YJM1341	SACE_YCA	Peter et al. 2018	Wine	Wine
YJM1356	SACE_YCD	Peter et al. 2018	Cider	Wine
YJM1415	SACE_YCP	Peter et al. 2018	Wine	Wine
YJM1417	SACE_YCQ	Peter et al. 2018	Cider	Wine
YJM1477	SACE_YDC	Peter et al. 2018	Beer	Wine
YJM1526	SACE_YDF	Peter et al. 2018	Human, clinical	Wine
YJM1574	SACE_YDJ	Peter et al. 2018	Wine	Wine
YJM1129	SACE_YDO	Peter et al. 2018	Distillery	Wine
EC1118	XTRA_DBC	Legras et al. 2018	Champagne, France	Wine
D47	XTRA_DCM	Legras et al. 2018	Wine, derivative spore from the wine strain D47, Europe	Wine
GUF54	XTRA_DCN	Legras et al. 2018	Flor, derivative spore from a flor yeast isolated in Jura, France, Europe	Wine
TA12	XTRA_DCO	Legras et al. 2018	Flor, derivative spore from a flor yeast isolated in Hungary, Europe	Flor
K1	XTRA_DCP	Legras et al. 2018	Wine, derivative spore from the wine strain K1, France, europe	Flor
L2056	XTRA_DCQ	Legras et al. 2018	Wine, derivative spore from the wine strain L2056 isolated in Côtes du Rhône, France, Europe	Wine
L2226	XTRA_DCR	Legras et al. 2018	Wine, derivative spore from the wine strain L2226 isolated in Côtes du Rhône, France, Europe	Wine
1014	XTRA_DCS	Legras et al. 2018	Wine, derivative spore F5 from the wine strain 1014, Italy, Europe	Wine
P3	XTRA_DCT	Legras et al. 2018	Flor, derivative spore from a flor yeast isolated in Jura, France, Europe	Wine
L1414	XTRA_DCU	Legras et al. 2018	Wine, natural diploid wine yeast isolated in Beaujolais, France, Europe	Flor
7-7	XTRA_DCV	Legras et al. 2018	Flor, natural diploid flor yeast isolated in Spain, Europe	Wine
TS12	XTRA_DCW	Legras et al. 2018	Flor, natural flor yeast isolated in Hungary, Europe	Flor
6320	XTRA_DCX	Legras et al. 2018	Wine, derivative haploid of the wine strain 6320, Italy, Europe	Flor
GE7	XTRA_DCY	Legras et al. 2018	Flor, derivative spore from the flor yeast GE7 isolated in Alsace, France, Europe	Wine
F25	XTRA_DCZ	Legras et al. 2018	Flor, natural diploid flor yeast isolated in Cordoba, Spain, Europe	Wine
FS2D	XTRA_DDA	Legras et al. 2018	Flor, spore from a flor yeast isolated in Sardinia, Italy, Europe	Flor
F12	XTRA_DDB	Legras et al. 2018	Flor, natural diploid flor yeast isolated in Cordoba, Spain, Europe	Flor
GMY321	XTRA_DFO	Legras et al. 2018	Wine, Portugal, Europe	Wine
L175	XTRA_DFQ	Legras et al. 2018	Wine (commercial), France, Europe	Wine
L181	XTRA_DFR	Legras et al. 2018	Wine (commercial), France, Europe	Wine
L461	XTRA_DFS	Legras et al. 2018	Wine, Portugal, Europe	Wine
L528	XTRA_DFT	Legras et al. 2018	Wine, Vinho Verde wine region, Portugal	Wine
L561	XTRA_DFV	Legras et al. 2018	Wine, isolated in the Bairrada Wine Region, Portugal	Wine
L564	XTRA_DFW	Legras et al. 2018	Wine (commercial), France, Europe	Wine
L712	XTRA_DGA	Legras et al. 2018	Unknown, St. Felix, French Guiana	Wine
L723	XTRA_DGC	Legras et al. 2018	Wine, Turkey, Europe	Wine
L725	XTRA_DGD	Legras et al. 2018	Wine, Turkey, Europe	Wine
SD085	XTRA_DGF	Legras et al. 2018	Wine, France, Europe	Wine
L292	XTRA_DGG	Legras et al. 2018	Wine (commercial), France, Europe	Wine
MCN1500_3C	XTRA_DGH	Legras et al. 2018	Grape (Vitis vinifera) isolate, Montpellier, France , Europe	Wine
MCN1500_3B	XTRA_DGI	Legras et al. 2018	Grape (Vitis vinifera) isolate, Montpellier, France , Europe	Wine
M2ONO800_1A	XTRA_DGJ	Legras et al. 2018	Grape (Vitis vinifera) isolate, Montpellier, France , Europe	Wine
Lava32_6	XTRA_DGK	Legras et al. 2018	Grape (Vitis vinifera) isolate of an abandoned vineyard, Azores, Portugal, Europe	Wine
Lava32_15	XTRA_DGL	Legras et al. 2018	Grape (Vitis vinifera) isolate of an abandoned vineyard, Azores, Portugal, Europe	Wine
MCN1500_10C	XTRA_DGO	Legras et al. 2018	Grape (Vitis vinifera) isolate, Montpellier, France , Europe	Wine
CLIB215	XTRA_DHF	Legras et al. 2018	Bread, New Zealand, Oceania	Wine
MJ73	XTRA_DHH	Legras et al. 2018	Wine, Lebanon, Asia	Wine
N15_4	XTRA_DHI	Legras et al. 2018	Wine, Moldavia, Romania, europe	Wine
VPDN_Fino	XTRA_DHQ	Legras et al. 2018	Flor, velum isolate of Flor ageing wine, Spain, Europe	Wine
BC187	XTRA_DJM	Legras et al. 2018	Wine barrel isolate, derivative haploid of UCD2120, California, North America	Flor
DBVPG6765	XTRA_DWW	Legras et al. 2018	Unknown	Wine
DBVPG1373	XTRA_DXH	Legras et al. 2018	Soil, The Netherlands, Europe	Wine
				Wine
