## Supplementary material for "Flor yeasts rewire the central carbon metabolism during wine alcoholic fermentation": S8 table

### Sheet: 207 proteins log2 +- 1
Gene	unip	Log2 SB/GN	E2 (SB)	CV E2(%)	E3 (GN)	CV E3(%)
MBF1	O14467	1.24016951104897	18.053973	1.47304714411835	17.194353	1.44028643437544
MDM35	O60200	-1.82577529779125	14.4390766666667	4.6171351901004	15.7046076666667	5.75605292916934
CYB2	P00175	-1.29942772895519	14.1794173333333	3.63172840030402	15.080112	4.00783865470896
ADH2	P00331	1.03295185603771	18.54943	2.89465283331837	17.8334423333333	2.86050560331352
TDH1	P00360	1.41072972776629	19.6504463333333	1.00244526852739	18.672603	1.00231435591221
COX2	P00410	1.14306940222038	16.1405536666667	5.2097730541632	15.3482383333333	5.11475078192993				v
CIT1	P00890	1.1446736791057	17.5310243333333	1.39628711187344	16.737597	1.3568053002325
ENO2	P00925	2.42485441352039	19.7049046666667	1.60195894709323	18.0241236666667	1.55584381551581
STF1	P01098	-1.08056319687883	15.9213413333333	5.63476350199058	16.6703306666667	5.55710701988861
YPT1	P01123	1.0179805287001	17.3338516666667	2.00360258600334	16.6282413333333	2.13707897709937
HSP82	P02829	1.52985978986939	17.9308433333333	2.60895194882009	16.8704253333333	2.48397800212636
URA3	P03962	-1.33847186574506	15.8000676666667	1.61419418082726	16.7278256666667	1.6098316568677
GAL10	P04397	-1.77539975325179	15.1124996666667	7.55324781357016	16.343113	8.35847284447076
RPP1A	P05318	-1.34318707403699	16.7565366666667	2.54140350958978	17.687563	2.74150922655295
RPL22A	P05749	1.16832089352092	18.309907	3.26082699461121	17.5000886666667	3.17706799534516
CTT1	P06115	-1.48732481197887	15.836345	1.12281980135805	16.86728	1.33009457345806
HIS5	P07172	1.03215596927344	18.132219	1.9224172062558	17.416783	1.89876508529532
SEC4	P07560	1.06680084798534	16.2994463333333	3.51785862383777	15.5599963333333	3.37593350577955
CIT2	P08679	1.87394399981645	15.9466216666667	5.09898601612104	14.6477026666667	4.07686065714839
GCD1	P09032	1.28436503093156	15.976266	5.29111016023168	15.086012	5.17547335091607
SSA3	P09435	2.05043321225352	16.1944563333333	3.54807000865379	14.7732043333333	2.65639889212874
ILS1	P09436	1.14842324351698	16.9429233333333	1.42327185398112	16.146897	1.41167312422951
MIS1	P09440	-1.18802618418612	15.118114	2.74066197325225	15.941591	3.57932064829331
DDI2	P0CH63	2.35234552256191	19.4753633333333	7.15885606329073	17.8448416666667	6.85179628278549
RPS8A	P0CX39	1.38914220097116	17.1678936666667	2.29864232103164	16.2050136666667	2.33958207317407
YDR316W-A	P0CX65	-2.43338747378881	16.0722206666667	2.61661496382952	17.7589163333333	2.87218977786345
ADH4	P10127	-2.63281361378267	14.019724	3.05000007551911	15.8446513333333	3.82436570753128
SSA1	P10591	1.0522243381905	17.8142473333333	1.15341702754114	17.084901	1.07962638172767
SSA2	P10592	-1.56713277804736	16.5963676666667	1.62919738259256	17.6826213333333	2.03809572033544
SAM1	P10659	-1.09179169238206	16.5890093333333	2.25906132237572	17.3457816666667	2.39107464037726
INO1	P11986	1.44527169423199	16.9267673333333	2.97297829732487	15.9249813333333	2.30153138582597
CAF20	P12962	-1.02801543450608	15.7501586666667	4.35609293739252	16.4627246666667	4.82894398139754
GCY1	P14065	-1.28977080924978	15.6555606666667	1.61587564958128	16.5495616666667	1.67219082693552
ARO3	P14843	-1.50340412910787	15.915287	1.49397081531481	16.9573673333333	1.76493638538857
CYC8	P14922	-1.81455064947484	14.1010213333333	3.41590195761162	15.358772	4.5277044591235
HSC82	P15108	1.62874980234542	17.5331083333333	3.53494255489258	16.404145	3.23096048096321
HSP26	P15992	1.04692483840702	18.6747813333333	1.59147197324202	17.9491083333333	1.54525218315459
RPB3	P16370	1.3675854516702	16.3992456666667	5.44677498025913	15.4513076666667	5.63674351219853
PDC5	P16467	-1.33498727632302	16.9527533333333	1.17492442737264	17.878096	1.29166915402286
YEF3	P16521	1.06530188783786	18.3176486666667	0.931469654274614	17.5792376666667	0.951037478170838
STF2	P16965	-1.03440032185876	15.504656	2.56151764831964	16.2216476666667	2.62591617988982
CBF1	P17106	-1.39984699817456	13.923009	4.65633386558828	14.893309	5.44581958982989
PDI1	P17967	1.11135607983142	18.29231	1.32930282339515	17.5219766666667	1.36355161001064
PET9	P18239	-1.04768513869357	15.273984	3.11448290150063	16.000184	4.04672987802485
FUR1	P18562	-1.33679353051421	17.0833573333333	1.77521161772715	18.009952	1.95702058892952
CDC42	P19073	-1.75982008950523	14.812571	5.14227333841665	16.0323853333333	5.9066680870145
URA4	P20051	-1.54043859170593	15.4900453333333	2.48684841612963	16.557796	2.63812044500165
SUI2	P20459	1.07047010237277	17.3866966666667	1.90930980370709	16.6447033333333	1.90236415052621
SAR1	P20606	1.35080931283631	17.8359433333333	2.12333000430901	16.8996336666667	2.07966540375872
REB1	P21538	1.20612960245749	15.2809083333333	4.07776107771168	14.444883	3.76472053007137
SSA4	P22202	1.16338880007456	16.7571716666667	2.07689440715694	15.950772	1.99251645803832
RPS1B	P23248	-1.31467990092732	15.4960126666667	2.91116405149698	16.4072793333333	3.23477152700314
PPH21	P23594	1.26085968152866	16.214306	4.72677348116934	15.3403446666667	4.52736989196285
EXG1	P23776	1.24013969535141	18.0285693333333	1.39845703878898	17.16897	1.36135478127059
SSD1	P24276	1.07319102521988	16.0519856666667	2.91290117275774	15.3081063333333	2.84831204156805
ERG8	P24521	1.66589871875002	15.67462	5.50334607047295	14.519907	5.30751182051162
YSP3	P25036	-1.04166188689785	15.8027593333333	2.84419216613419	16.5247843333333	3.14442901879147
CUP5	P25515	-1.9298099607831	14.6561736666667	4.45657929175382	15.993816	5.18711595343008
PAT1	P25644	-1.18674603278641	15.4300286666667	5.30619933144784	16.2526183333333	5.58657249345153
PDC6	P26263	-1.45251787052408	15.771666	4.21326595885948	16.7784746666667	4.51097870036117
RPS7A	P26786	1.13009716931101	17.5751746666667	2.24060504160462	16.791851	2.20864318778079
CMK1	P27466	-1.29574549031239	15.2677076666667	2.78427272524767	16.16585	3.23038958054665
POT1	P27796	1.09875173415761	16.4972286666667	2.47081363968866	15.735632	2.36778397228297
MSP1	P28737	-2.13473613517127	14.5397093333333	6.22051168776221	16.0193956666667	6.41888233126211
RPL8B	P29453	2.06660197647506	17.1287733333333	3.18600340083654	15.696314	3.22273539259506
URA10	P30402	-2.05721147445406	15.4502373333333	3.64072067152187	16.8761876666667	4.14595134947189
CRM1	P30822	1.04959334333436	16.7270466666667	3.35998367065095	15.999524	3.17842252565639
MLS1	P30952	2.8037441222272	16.0007633333333	7.21861856647651	14.057356	6.44391731298069
CCR4	P31384	1.20120616518124	15.5913523333333	4.68201477835427	14.7587396666667	5.02586876598839
ACH1	P32316	5.40313193460765	18.730531	2.99503092301339	14.9853653333333	3.14932807177595
YMC1	P32331	1.89650534576417	16.604808	4.66355142973922	15.2902506666667	4.48784296290504
ERG3	P32353	-2.72617233347194	13.7994896666667	4.92322020975429	15.6891283333333	5.85807206398278
MDH3	P32419	-1.08029774099116	16.041455	1.46727765634945	16.7902603333333	1.64706421546148
VPH1	P32563	1.80430511019274	16.8834393333333	1.55736900690951	15.6327903333333	1.42836808464719
SCM4	P32564	-1.03953872069611	15.4817733333333	6.81248515007827	16.2023266666667	7.43979808391749
SSE1	P32589	1.31181374677952	18.2951856666667	1.09384034610567	17.3859056666667	1.10239001425093
SFA1	P32771	2.01477988970803	17.4747726666667	2.12803517615856	16.0782336666667	1.87850400047795
MGM101	P32787	-1.70178912418051	13.347266	4.92979716282593	14.5268563333333	5.57616122141483
DLD1	P32891	-1.92330196345379	14.9443033333333	2.13870674297073	16.2774346666667	2.69315393898048
MRP4	P32902	-1.00297313398633	14.8087223333333	4.03417493167646	15.5039303333333	4.79592505313871
DUT1	P33317	1.14667325443238	17.4783043333333	3.25825722341587	16.683491	3.42823127015579
GCN1	P33892	1.51914152751233	16.2250506666667	2.26560258559607	15.172062	2.08874915620475
SRB2	P34162	-1.55395039256045	15.2830636666667	5.38693798720139	16.36018	6.32671392712176
PTC3	P34221	-1.18881052939007	15.60223	3.21202885869851	16.4262506666667	3.21457725306804
MOT2	P34909	-1.02808805015643	15.0110356666667	3.68454036617068	15.723652	4.27447697520185
MIA40	P36046	-1.33339742638781	15.4668836666667	2.18748723340176	16.3911243333333	2.50861735896891
EBP2	P36049	1.53566230932385	14.905741	8.65445036894082	13.841301	7.96755000321534
CMC1	P36064	-1.04512627858947	15.3070943333333	4.14578172205835	16.0315206666667	4.79401124156978
YKR070W	P36151	-1.51110812062622	14.031049	4.3300261998429	15.0784693333333	4.71989788668833
QCR10	P37299	3.9778843666449	17.4640526666667	4.43838661193782	14.7067933333333	3.6997474558864
VRP1	P37370	-1.43064853729754	13.8255663333333	6.05246417739088	14.8172163333333	6.58018210619291
RIB1	P38066	-2.63494014627309	13.7025613333333	4.77288279234499	15.5289626666667	5.73304978857435
YBR056W	P38081	-1.56114607452611	15.788824	2.55419826488536	16.870928	3.10374321563791
BNA4	P38169	-2.76261481020479	14.5312676666667	4.38128254499575	16.4461663333333	5.26169765363079
MRP21	P38175	-2.03266449923163	15.52022	4.09907762800979	16.9291556666667	4.47199885184009
HEK2	P38199	-1.5247997774627	15.4291073333333	3.08680832604612	16.486018	3.42775271523026
OLA1	P38219	1.02983948193607	17.6397513333333	1.16518063723709	16.925921	1.07281444433545
RPG1	P38249	1.47217699494783	15.959353	2.91454553459863	14.9389176666667	2.71191838725535
PHO88	P38264	1.44118934816457	17.1632623333333	3.9615288143548	16.164306	3.65750573065681
YGP1	P38616	-2.37567630586487	16.527562	2.31215820453518	18.1742553333333	2.5134965802816
URA8	P38627	-1.41994902997601	14.884914	2.41490989571658	15.8691476666667	2.82117331537348
RPS27B	P38711	1.1988685183167	19.0824573333333	3.00672432191364	18.251465	2.87980653269324
YHI9	P38765	1.31063698852459	16.8415036666667	2.54402366054694	15.9330393333333	2.46987311007039
KEL1	P38853	-1.71323979472005	14.3179926666667	3.32576188225079	15.50552	3.96812393917592
UTP9	P38882	-1.58861643079968	13.8600386666667	3.69197328221421	14.9611836666667	4.13138816058465
YHR202W	P38887	-2.21684856611836	13.3416146666667	4.79999033428745	14.878217	5.84476083387723
PLB1	P39105	-1.14039801190295	16.522146	1.95286532680969	17.3126096666667	2.13576702749351
CEM1	P39525	-1.34260470613877	15.4466536666667	4.37658041275677	16.3772763333333	4.85601881314795
YHB1	P39676	1.50030522016004	17.87657	1.61568866030985	16.8366376666667	1.47048491426002
BDH2	P39713	-1.96277409977237	14.577798	2.8789536212129	15.9382893333333	3.46581585677608
RBG1	P39729	1.40729130458555	15.9989483333333	6.01088319377542	15.0234883333333	5.76377509416991
TIF4632	P39936	1.26375420867898	15.3321713333333	4.17799578406009	14.4562036666667	3.90977422044309
RSP5	P39940	1.63498849660053	15.9371693333333	2.40396099828428	14.8038816666667	2.3456958443143
SMB1	P40018	1.49662730960252	15.7324623333333	5.09694754253461	14.6950793333333	4.81292380418504
ERG28	P40030	3.1203724028511	17.237965	6.01953016464569	15.0750876666667	5.76533660007786
PCL6	P40038	1.49774828364929	14.879781	4.6488963381314	13.841621	4.8279271711263
THO1	P40040	-1.1257363831007	15.9804643333333	3.10479870426356	16.7607653333333	3.72445740680427
YER067W	P40043	-2.89263144908645	15.393875	4.02887426192681	17.3988943333333	5.16320410817188
ALD5	P40047	1.0524455514302	16.9123136666667	1.73256134433907	16.182814	1.60491958478923
DDI1	P40087	-1.37412278379891	15.2410733333333	2.86773988307776	16.1935426666667	3.28403653768767
LSM5	P40089	-2.57048822621967	14.2677153333333	5.67943018449565	16.049442	6.40627775108536
BUR6	P40096	-1.16850459668956	14.9454203333333	4.43727562393868	15.755366	5.22072635137821
IES2	P40154	-1.55588456571199	13.4670293333333	5.69074049389892	14.5454863333333	6.41345266992397
TPM2	P40414	1.09904460125091	17.536101	1.44378107206456	16.7743013333333	1.45557990276384
RPC10	P40422	-1.08428438828758	14.7005543333333	5.66658745202032	15.452123	6.11398460671152
PAN6	P40459	1.35895813532569	17.014509	3.26909347094876	16.072551	2.96590196404378
SEC24	P40482	1.49870238596976	17.0213006666667	2.02809615131649	15.9824793333333	1.8242697862722
LYS12	P40495	1.26740278443753	19.198855	1.24086822647394	18.3203583333333	1.24556554019798
MAM33	P40513	1.24417443248248	17.2084	3.00500787887129	16.346004	2.88692587192709
NOP2	P40991	3.12772341498273	17.0733843333333	3.09630094022626	14.9054116666667	3.5154322204125
OYE3	P41816	1.40836755508605	16.4380083333333	2.83001537061864	15.4618023333333	2.74619582563901
THI6	P41835	-2.1023336854512	15.1605753333333	1.80521474284505	16.617802	2.16938115342853
ERR3	P42222	-2.69774931757309	15.1712156666667	1.94512677315053	17.041153	2.61980440106841
XKS1	P42826	-2.74249161887632	13.4661223333333	3.91444594039039	15.3670726666667	5.04754359752132
WWM1	P43582	1.58335780737564	16.9950443333333	5.32372209743485	15.8975443333333	5.13286621567022
VTC2	P43585	1.08446857235437	15.7976593333333	3.30079373945931	15.045963	3.08725262310757
YFR006W	P43590	-1.2690147556965	14.5629513333333	3.90368051396616	15.4425653333333	4.51927469006706
DLD2	P46681	-1.41836158453259	14.723104	2.73016629072917	15.7062373333333	3.79599696767419
NET1	P47035	-1.23337537920313	15.1331833333333	2.86294294112236	15.988094	3.29733264719832
YJR008W	P47085	1.52615446810609	17.481918	2.24893348499496	16.4240683333333	2.30912120928475
YJR085C	P47131	1.15209634509122	15.5136516666667	8.11242244571242	14.7150793333333	7.20689990637619
YJR096W	P47137	-1.12211089046294	15.8960283333333	1.63251809302807	16.6738163333333	1.85036164551793
IMD4	P50094	-1.27798206717237	16.2776963333333	2.56085963494466	17.163526	2.81050545776881
SIP18	P50263	-3.29529677206724	14.5977233333333	3.2056615040339	16.881849	3.85871694004498
RPL37B	P51402	-1.62790726844155	14.958773	6.92205342849524	16.0871523333333	7.29976185723054
YKE2	P52553	-2.23505441573778	14.5364483333333	3.77847148074592	16.08567	4.62009362384636
SEH1	P53011	-1.02253511694419	14.6805303333333	3.33444888236518	15.3892976666667	3.78411250307555
YGL039W	P53183	1.44937135263976	17.3815963333333	2.32217020344738	16.3769686666667	1.97375180660933
NQM1	P53228	-1.51977727512706	14.9732213333333	2.76573226495712	16.0266506666667	3.15914303192784
TIM13	P53299	-1.53805189321	15.6301893333333	3.45991573368292	16.6962856666667	4.02378916161501
SOL4	P53315	-1.24050758258684	15.5253116666667	3.59764418437312	16.385166	3.90418417207894
COP1	P53622	1.9918487329314	15.8580023333333	3.25677864541231	14.477358	2.93548728941535
MRPL50	P53724	-1.25918038450106	14.3482506666667	6.13473027656364	15.221048	6.2382502443003
MPP6	P53725	-1.38352146109186	13.2511266666667	5.4136622527787	14.2101106666667	5.80105166080214
BRE5	P53741	1.53752242412985	16.153056	4.44345221841559	15.0873266666667	4.66846564311957
DSE4	P53753	-1.05305196424567	15.5876276666667	3.71925197828623	16.3175476666667	4.52756255022284
GIS2	P53849	-2.11562571576121	13.8514773333333	2.30159727439145	15.3179173333333	3.34574300579183
MDG1	P53885	-2.55405208251712	13.9085423333333	4.80034343502225	15.6788763333333	5.38093642821921
YNL157W	P53897	-1.97316823664367	15.1983533333333	4.07818250168173	16.5660493333333	5.09017751375443
DOS2	P54858	6.59242143875115	19.4400313333333	4.59675139005085	14.870513	4.19992325180673
RHO3	Q00245	1.796077901273	17.1585466666667	4.28291769060534	15.9136003333333	4.01790824529833
SDH1	Q00711	-2.68080342162281	14.7005046666667	1.56750548318904	16.558696	2.16317633830507
COX12	Q01519	1.64056932191713	16.360689	3.78452147826788	15.223533	3.73406511351956
MAP1	Q01662	-2.09019340668212	14.6502123333333	2.72958849875746	16.099024	3.03136316169033
TIM44	Q01852	1.16618714755559	16.6631696666667	2.52659872019175	15.8548303333333	2.45553543409696
SYH1	Q02875	-1.49467678590724	14.177672	4.37649497241219	15.213703	4.62524117912791
UME1	Q03010	-1.53948833657229	14.6567733333333	5.29565486102443	15.7238653333333	6.11939354113232
YDR210W-A	Q03483	3.94687604123264	17.7527883333333	3.21018638334857	15.0170223333333	2.41792567034917
OYE2	Q03558	3.663085904231	18.2373183333333	1.9431271053627	15.6982606666667	1.41128247777365
YDR391C	Q04170	-1.33907298867881	15.518456	2.53686417795592	16.4466306666667	3.09531163134967
MIC14	Q04341	1.0676385729058	15.984148	4.53029111997767	15.2441173333333	4.23259843505211
YMR074C	Q04773	-1.76640887775697	14.2482846666667	5.38531814873072	15.472666	6.31680479671219
SML1	Q04964	-2.35619607562619	14.4737933333333	5.91285261195869	16.106984	6.66423215964442
ENT2	Q05785	1.12319098815013	15.8144843333333	3.29572307098798	15.0359476666667	3.27226648325543
GRX8	Q05926	-1.93179318556602	14.779683	4.2728568416034	16.1187	5.08612141993317
SSQ1	Q05931	1.05238543913678	16.4828896666667	3.33272194746848	15.7534316666667	3.14352393001233
UTP13	Q05946	-1.58504143248836	13.8653366666667	5.29727260565648	14.9640036666667	5.98793612505649
BNA5	Q05979	-1.65085814205045	14.273311	3.42621866365016	15.4175986666667	3.83585698473793
KAP95	Q06142	1.32398480304276	16.21007	3.33113464215016	15.2923536666667	3.59272632286798
DIC1	Q06143	-1.62638714876689	14.46199	4.90856307621559	15.5893156666667	5.68036525744106
GGA1	Q06336	-1.27978158878666	15.063483	3.66337962178809	15.95056	4.15720466378847
YLH47	Q06493	1.49697163281899	15.37234	5.33203611409432	14.3347183333333	5.45978779443838
YPR127W	Q06494	-1.06798626241051	16.0849856666667	2.41540803473049	16.8252573333333	2.74606361956423
BFR2	Q06631	-1.72195415366546	14.542417	4.13559627952694	15.7359846666667	4.9278926608583
CDC73	Q06697	-1.15594208917179	14.489708	3.80270148519396	15.290946	4.74644559804719
PBP4	Q07362	-1.3885444443258	14.6902646666667	3.40662533958358	15.6527303333333	4.11802352898961
PEX19	Q07418	1.72293614809001	17.1910746666667	4.61684407460195	15.9968263333333	4.5189497951447
YDL124W	Q07551	-2.19053621306433	16.0864253333333	1.66737270768921	17.6047893333333	1.97577901129824
THI13	Q07748	1.24053210840253	16.228215	3.76158690959587	15.3683436666667	3.95546289638821
CUE5	Q08412	-1.22842789700947	15.658506	1.97957676528543	16.5099873333333	2.10715746925316
ALE1	Q08548	1.62708541316654	16.6779073333333	6.33047230464635	15.5500976666667	6.0784443792347
ABP140	Q08641	-1.13848259378695	14.6878206666667	2.62596894275466	15.4769566666667	3.59037603830364
UIP4	Q08926	-1.59597513730495	15.2588593333333	3.58605152170115	16.365105	4.1555956471115
LAP2	Q10740	-1.51068973906436	15.1748246666667	1.9739398741833	16.221955	2.50846214292598
GET3	Q12154	1.12119574090872	17.6050606666667	2.07108740930711	16.827907	1.9716398864118
LEU9	Q12166	-1.85318842716148	14.8352196666667	2.56276568397492	16.119752	2.91282061050815
YAH1	Q12184	-1.0392631659433	15.8082573333333	6.61950333286571	16.5286196666667	7.16589734624442
LSP1	Q12230	-1.44146586471413	16.426385	2.14070908457369	17.425533	2.36045268336934
HER1	Q12276	1.97203572103657	15.2417476666667	4.73290632944911	13.8748366666667	4.14118736785001
PST2	Q12335	-1.07809330296868	16.401669	2.0587185248049	17.1489463333333	2.22014703733832
NPC2	Q12408	2.11941423293859	16.4330116666667	5.95332094466258	14.9639456666667	5.29308590894187
RTN2	Q12443	-1.84877426123466	15.2512966666667	2.46558125202766	16.5327693333333	2.73544676114368
RPL21B	Q12672	-5.27688794325793	13.7081053333333	4.43485040953498	17.3657653333333	5.70125180744165
RPS21B	Q3E754	3.13769484220705	18.464474	4.68255217732713	16.2895896666667	4.05807640614477
HUG1	Q6Q5K6	1.93713548530243	19.1776036666667	3.70466368106427	17.8348836666667	3.4946293266928
HBN1	Q96VH4	1.57883976740587	17.9685423333333	2.78132022148192	16.874174	2.59573300283002
YHR132W-A	Q9P305	-1.53208105933406	14.2298623333333	5.97808883330333	15.29182	6.51798942003023

### Sheet: Glyoxylate and TCA
Gene	Log2 SB/GN	Log2 SB/all
LSC1	-0.457992196900447	-0.3900898465431
LSC2	-0.300965902361712	-0.320013991837621
SDH2	-0.901330459372283	-0.812786036544189
FUM1	-0.822210658838151	-0.626156250666999
MLS1	2.8037441222272	NA
MDH1	-0.734054778364635	-0.678775426894152
MDH3	-1.08029774099116	-0.435364102811444
MAE1	-0.691396690497185	NA
CIT1	1.1446736791057	0.706507953622947
CIT2	1.87394399981645	NA
ACO1	0.376078376970413	-0.0132554612882225
ACO2	0.761629008681141	0.589013034570238
IDH1	-0.42547673606889	-0.687336278008506
IDH2	-0.224474692192078	-0.362579285370828
LPD1	-0.56628858104308	-0.588152866760798
KGD1	0.601413877203745	-1.12174417090851
KGD2	-0.531159437695871	-0.443672180695406
DAL7	0.566487192060422	0.248822045886496
PYC1	0.858042874749091	0.442706994625845
PYC2	-0.891076262214461	-1.22238613000004
